# Recurrent non-canonical proteoforms in acute myeloid leukemia identified by integrative proteogenomics

**DOI:** 10.64898/2026.08.27.747547

**Authors:** Laura K. Schmalbrock, Asher Preska Steinberg, Katarzyna Kulej, Jinxin Zhang, Gabriella Casalena, Andrew McPherson, Alex Kentsis

## Abstract

Reference proteomes incompletely represent proteins translated in cancer, leaving tumor-specific proteoforms outside the search space of conventional mass spectrometry (MS). Such “dark proteome” products may arise from genomic variation, aberrant transcription or splicing, and non-canonical translation, including microproteins encoded by small open reading frames (ORFs). To define this landscape in acute myeloid leukemia (AML), we developed a cohort-informed proteogenomic strategy using paired RNA-sequencing and MS analysis of 123 human patient AML specimens and 13 healthy CD34+ controls. ProteomeGenerator2 was used for de novo transcriptome assembly and ORF prediction, and candidate cancer-specific unannotated sequences were prioritized by unique high-quality mass spectral support, absence from CD34+ controls, recurrence across individual AML patients, and lack of close homology to annotated proteins. We identified 5,849 Swiss-Prot-unannotated proteoforms, including 1,987 without homology to annotated human proteins. Thirty-nine candidates, most encoding microproteins, were recurrently detected in more than 10% of patients, and 14 were independently validated by deep, fractionated, multi-protease data-independent acquisition (DIA) proteomics of human AML cell lines. Structural modeling predicted several functional classes, including intrinsically disordered, alpha-helical microproteins, and membrane- or secretory-pathway-associated proteoforms. These findings define a recurrent AML dark proteome and establish a framework for the discovery of tumor-specific non-canonical proteins for mechanistic and therapeutic studies.
