## Supplementary Data 1 for "Recurrent non-canonical proteoforms in acute myeloid leukemia identified by integrative proteogenomics"

### Sheet: Tabelle1
Clinical and molecular data from n=123 AML patients included in the proteogenomic analysis as provided by the original publication 10.1016/j.ccell.2022.02.006.
ID	Sex	Age at Diagnosis [Years]	Peripheral Blasts [%]	Bone marrow Blasts [%]	Type	Karyotype	Karyotype	NPM1	FLT3	FLT3ITD VAF	ELN2017	FAB	Induction cycles [n]	Day 15 bone marrow blasts	CR1	Allogeneic HSCT	Death Event	OS [months]	Relapse Event	Relapse Date	RFS [months]
F1	f	61.011	1	40	sAML	46 XX del (11)(q14q24)[15], 46,XX [5]	Other	WT	WT	NA	Intermediate	M2	2	No blast clearance	no CR1	non Transplant	1	10.3162	0	NA
F10	m	70.6932	64	62	de novo	45,X,-Y	Other	Mut	WT	NA	Favorable	M4	1	Blast clearance	CR1	non Transplant	1	55.4908	1	2015-06-01	11.6961
F100	f	44.389	18	60	de novo	complex aberrant; 41,X,-X,-2,der(5)t(2;5)(q24;q13),der(7)(5qter->5q35::2q37->2q24::7p14->7qter),del(8)(p11p23),der(8)del(8)(p21p23)del(8)(q21q24),der(9)t(9;17)(q32;q25),der(11;19)(19qter->19p13::11p14->11q25::11q23->11q25::11q23->11qter),der(15)(11pter->11p14::8q24->8q21::	Complex	WT	WT	NA	Adverse	M2	2	No blast clearance	no CR1	Transplant	1	7.35934	1	2015-02-18
F101	m	19.3479	38	72	de novo	45, XX,-Y,t(9;11)(p22;q23)	MLLT3-KMT2A	WT	WT	NA	Intermediate	M4	2	Blast clearance	CR1	Transplant	0	26.8419	0	NA	26.8419
F103	m	52.9014	14	50	de novo	46, XY	Normal	WT	WT	NA	Adverse	M2	2	Blast clearance	CR1	Transplant	1	51.9754	1	2016-03-04	11.5647
F104	f	48.4164	9	30	de novo	46, XX, inv(16)(p13,q22)	CBF::MYH11	WT	WT	NA	Favorable	M4Eo	2	Blast clearance	CR1	non Transplant	0	60.0575	0	NA	60.0575
F105	m	60.5233	55	56	de novo	46, XY	Normal	Mut	WT	NA	Intermediate	M2	2	Blast clearance	CR1	non Transplant	0	58.2505	0	NA	58.2505
F106	m	48.411	37	30	de novo	46, XY	Normal	WT	WT	NA	Intermediate	M4	2	Blast clearance	CR1	Transplant	0	24.5749	0	NA	24.5749
F107	m	66.3616	18	48	de novo	46, XY	Normal	Mut	WT	NA	Favorable	M1	1	Blast clearance	CR1	Transplant	0	55.4251	1	2016-01-20	7.32649
F108	m	65.6904	43	37	de novo	46,Y, del7(q22q36)	Monosomy 7	WT	WT	NA	Intermediate	M2	2	No blast clearance	CR1	Transplant	0	54.5051	0	NA	54.5051
F109	m	68.1781	4	30	de novo	47, XY,+22,inv(16;16)(q22;p13p13)(CBFB+,MH11+)	CBF::MYH11	WT	WT	NA	Favorable	M4Eo	2	No blast clearance	CR1	non Transplant	0	45.6016	0	NA	45.6016
F110	f	75.0795	0	65	de novo	46,XX	Normal	WT	WT	NA	Intermediate	M2	1	No blast clearance	no CR1	non Transplant	1	1.37988	0	NA
F111	f	27.1479	40	40	de novo	46, XX, t(8;21)	RUNX1::RUNX1T1	WT	WT	NA	Favorable	M2	2	Blast clearance	CR1	Transplant	0	39.2608	1	2016-07-12	8.93634
F112	m	51.6	72	59	de novo	complex aberrant	Complex	WT	WT	NA	Adverse	M1	1	No blast clearance	no CR1	non Transplant	1	4.07392	0	NA
F113	m	67.2493	0	84	de novo	46, Y, t(9;11)(p22;q23) [17]; 46, Y [3]	MLLT3-KMT2A	WT	WT	NA	Intermediate	M5a	1	Blast clearance	CR1	Transplant	0	42.7433	1	2016-02-08	2.69405
F115	m	56.126	90	84	sAML	47, XY, +21[17]; 46,XY[3]	Trisomy 21	WT	WT	NA	Intermediate	M0	2	Blast clearance	CR1	Transplant	0	49.4456	0	NA	49.4456
F116	m	52.263	92	65	de novo	46, XY	Normal	Mut	ITD	0.8	Intermediate	M2	2	Blast clearance	CR1	Transplant	0	50.8255	0	NA	50.8255
F118	f	59.6822	87	74	de novo	46, XX	Normal	Mut	ITD	1	Intermediate	M0	2	Blast clearance	CR1	Transplant	0	50.4641	0	NA	50.4641
F119	f	57.811	60	78	de novo	XX,del(7)(q21q36)	Monosomy 7	WT	WT	NA	Adverse	M0	2	No blast clearance	no CR1	non Transplant	0	21.191	1	2019-07-18
F121	m	62.8329	65	70	de novo	46, XY	Normal	Mut	ITD	0.939	Intermediate	M1	1	Blast clearance	CR1	Transplant	1	6.17659	0	NA	6.17659
F124	m	56.8082	33	40	de novo	complex aberrante; 41,,r(1)(p36q23),-3,-4,der(5)(5pter->5q14::3?->3?::7?->7?::9?p23->9?pter),-7,-9,der(16)t(4;16)(q11;p13),-17 [2]; 42,idem,+22 [5]; 43,idem,+22,+22 [3]; 46, [10]	Complex	Mut	WT	NA	Adverse	M2	2	No blast clearance	no CR1	Transplant	1	19.8439	1	2016-07-26
F125	m	57.1233	39	30	de novo	45, XY , -Y, t(8;21)(q22;q22) [18]; 45, idem, del(9)(q21q32) [3]; 46, Y [1]	RUNX1::RUNX1T1	Mut	WT	NA	Favorable	M2	2	Blast clearance	CR1	non Transplant	0	10.4476	0	NA	10.4476
F127	m	70.2904	20	37	sAML	47,XY,+8	Trisomy 8	WT	WT	NA	Intermediate	M2	2	No blast clearance	no CR1	non Transplant	1	8.6078	0	NA
F128	m	69.7315	16	39	de novo	46,XY	Normal	WT	WT	NA	Intermediate	M4	1	No blast clearance	no CR1	Transplant	1	40.8706	1	2019-08-28
F13	m	43.5096	8	31	sAML	46,XY	Normal	WT	WT	NA	Intermediate	M2	2	No blast clearance	no CR1	Transplant	1	18.3984	1	2015-01-04
F130	m	56.2082	92	84	de novo	46,XY	Normal	Mut	ITD	0.9	Intermediate	M1	2	Blast clearance	CR1	Transplant	0	41.7577	0	NA	41.7577
F131	f	79.2301	97	90	de novo	46,XX	Normal	Mut	WT	NA	Favorable	M1	1	No blast clearance	no CR1	non Transplant	1	5.19097	0	NA
F133	m	73.0438	30	67	de novo	46,XY, Monosomie 7	Deletion 7	WT	ITD	0.3	Adverse	M4	1	No blast clearance	no CR1	non Transplant	1	6.34086	0	NA
F137	m	57.2877	25	60	de novo	45,X,-Y, 8p22(RUNX1T1x2), 21q22(RUNX1x2), 11q23(MLLx2), 15q24(PMLx2), 17q21(RARAx2), 16q22(CBFBx2)	Other	WT	WT	NA	Intermediate	M2	2	No blast clearance	CR1	Transplant	0	29.4045	0	NA	29.4045
F14	m	70.0164	14	39	sAML	complex aberrante(52, XY, +9, +10, +13, +14, +21 [8]; 52, XY, +9, +10, +11, i(11)(q10), +13, +14, +21 [5]; 46, XY [7])	Complex	WT	WT	NA	Adverse	M2	1	Blast clearance	CR1	Transplant	1	11.4004	0	NA	11.4004
F145	m	41.0274	77	70	de novo	46, XY	Normal	WT	WT	NA	Intermediate	M1	2	No blast clearance	CR1	Transplant	0	31.3758	0	NA	31.3758
F146	m	34.7233	11	47	de novo	46, XY, inv(4)(p14;q26), t(14;21)(p32;q22)[8], 46,XY [17]	Other	WT	WT	NA	Intermediate	M1	2	No blast clearance	no CR1	Transplant	0	4.07392	0	NA
F149	m	64.326	30	40	de novo	complex aberrant	Complex	WT	WT	NA	Adverse	M2	1	No blast clearance	no CR1	Transplant	1	8.87064	1	2017-11-06
F15	f	56.6329	19	35	de novo	92, XXXX (5), 46,XX (20)	NA	WT	WT	NA	Intermediate	M5b	2	No blast clearance	CR1	Transplant	0	75.4004	1	2016-04-01	35.2526
F150	f	41.8959	64	62	de novo	46, XX	Normal	Mut	WT	NA	Favorable	M2	2	No blast clearance	CR1	Transplant	0	30.3244	0	NA	30.3244
F151	f	72.6384	97	90	tAML	46, XX	Normal	WT	WT	NA	Intermediate	M1	1	Blast clearance	CR1	Transplant	1	9.00205	1	2017-09-25	4.56674
F152	f	41.5671	8	64	de novo	46, XX	Normal	Mut	WT	NA	Favorable	M4	2	Blast clearance	CR1	non Transplant	0	5.55236	0	NA	5.55236
F154	m	62.989	28	67	de novo	48, XY, der(3)t(1;3),+8	Trisomy 8	Mut	WT	NA	Favorable	M4	1	Blast clearance	CR1	Transplant	1	13.5031	1	2017-11-14	5.25667
F156	m	55.3452	31	58	de novo	46, XY	Normal	Mut	WT	NA	Favorable	M2	2	Blast clearance	CR1	non Transplant	0	27.499	0	NA	27.499
F157	f	41.5068	45	52	de novo	46, XX, inv(16)(p13q22), 47, XX, inv(16)(p13q22), +22	CBF::MYH11	WT	WT	NA	Favorable	M4Eo	2	Blast clearance	CR1	Transplant	0	29.5688	0	NA	29.5688
F158	m	40.7863	61	73	de novo	46, XY ish, del(17)(q11q11)	Deletion 17	Mut	ITD	0.15	Favorable	M1	2	No blast clearance	CR1	Transplant	0	28.9774	0	NA	28.9774
F16	f	29.7397	31	70	tAML	46, XX, t(9;11)(p22;q23)[13], 46, XX [7]	MLLT3-KMT2A	WT	WT	NA	Intermediate	M1	2	Blast clearance	CR1	Transplant	0	61.4374	0	NA	61.4374
F160	f	59.0301	0	25	sAML	46,XX	Normal	WT	WT	NA	Adverse	M1	2	Blast clearance	CR1	Transplant	0	25.1992	0	NA	25.1992
F161	f	73.8575	76	81	de novo	46,XX	Normal	Mut	ITD	2.3	Intermediate	M4	1	Blast clearance	no CR1	non Transplant	1	2.95688	1	2017-11-14
F162	m	20.4027	43	70	de novo	46,XY	Normal	WT	ITD	0.18	Intermediate	M2	2	Blast clearance	CR1	Transplant	0	24.8378	1	2018-08-20	10.5791
F163	m	64.5836	11	49	de novo	46,XY	Normal	WT	WT	NA	Intermediate	M1	2	No blast clearance	CR1	Transplant	1	12.6489	0	NA	12.6489
F166	m	55.7589	25	50	de novo	46 XY	Normal	WT	WT	NA	Intermediate	M2	2	Blast clearance	CR1	non Transplant	0	23.1951	0	NA	23.1951
F167	f	50.9315	32	30	de novo	47,XX,+19[7/20]/46,XX[13/20]	Trisomy 19	WT	WT	NA	Intermediate	M2	2	No blast clearance	CR1	non Transplant	0	20.271	0	NA	20.271
F168	m	33.3945	74	70	de novo	46,XY	Normal	WT	ITD	0.66	Adverse	M2	2	No blast clearance	CR1	Transplant	0	20.1068	1	2018-09-24	7.22793
F169	m	67.0192	33	50	de novo	46,XY	Normal	WT	WT	NA	Intermediate	M2	2	No blast clearance	CR1	Transplant	0	18.5955	0	NA	18.5955
F171	m	60.4329	0	55	de novo	46,XY	Normal	WT	WT	NA	Intermediate	M1	2	No blast clearance	no CR1	non Transplant	1	4.89528	1	2018-07-09
F172	f	69.4384	33	50	de novo	46,XX[22]/49,XX,+8,+16,+21[3]	Other	WT	ITD	0.35	Intermediate	M0	1	No blast clearance	no CR1	non Transplant	1	1.44559	0	NA
F173	m	75.5671	24	20	de novo	46,XY,t(10;12)(q24;p13)[9]/46,XY,t(10;12)(q24;p13),del(17)(p11p13)[2]	Complex	WT	WT	NA	Adverse	M4	2	No blast clearance	no CR1	non Transplant	1	4.20534	0	NA
F174	f	18.6384	54	70	de novo	46,XX,t(8;21)(q22;q22)	RUNX1::RUNX1T1	WT	WT	NA	Favorable	M2	2	Blast clearance	CR1	Transplant	0	13.7988	1	2019-07-17	8.73922
F176	f	35.5562	59	78	de novo	45,XX,-7 [5]; 46,XX [16]	Deletion 7	WT	WT	NA	Adverse	M2	2	Blast clearance	CR1	Transplant	0	8.41068	0	NA	8.41068
F177	f	28.1918	7	80	de novo	46 XX,t(11;17)(q23;q25) [13]/46, XX [7]	Other	WT	WT	NA	Intermediate	M2	2	Blast clearance	CR1	non Transplant	0	5.68378	0	NA	5.68378
F179	m	58.3918	69	39	de novo	46, X, -Y, t(8;21)(q22;q22);+der(21)t(8;21)(q22;q22)[17], 46, XY[3]	RUNX1::RUNX1T1	WT	WT	NA	Favorable	M2	2	Blast clearance	CR1	non Transplant	0	4.96099	0	NA	4.96099
F18	f	52.611	29	32	sAML	46, XX	Normal	Mut	WT	NA	Favorable	M2	2	Blast clearance	CR1	non Transplant	0	21.2567	0	NA	21.2567
F2	m	68.2767	56	54	de novo	47-48,XY,+4,+8,+13 cp	Complex	WT	WT	NA	Adverse	M5	2	No blast clearance	CR1	non Transplant	1	6.17659	1	2013-09-26	2.52977
F20	m	22.0192	86	95	de novo	47,XY,+9 [19]; 46,XY [1]	Trisomy 9	WT	WT	NA	Intermediate	M5b	1	Blast clearance	CR1	non Transplant	1	9.23203	1	2019-10-09	2.79261
F22	m	65.3562	3	30	sAML	46,XY	Normal	WT	WT	NA	Intermediate	M2	1	No blast clearance	no CR1	Transplant	0	43.269	1	2019-06-24
F23	m	67.8438	0	80	de novo	46,XY	Normal	Mut	WT	NA	Favorable	M5	2	No blast clearance	no CR1	non Transplant	1	4.76386	1	2012-11-01
F25	f	64.2219	1	50	sAML	46, XX, i(7)(pq10)[4],46,XX[16]	Other	WT	WT	NA	Intermediate	M0	2	No blast clearance	CR1	Transplant	0	51.0883	0	NA	51.0883
F26	m	76.337	75	75	de novo	46,XY,t(8;21)(q22;q22) [18]; 46,XY [2]	RUNX1::RUNX1T1	WT	WT	NA	Favorable	M1	1	Blast clearance	CR1	Transplant	0	9.10062	0	NA	9.10062
F27	f	58.4932	82	86	de novo	46, XX	Normal	Mut	ITD	0.57	Intermediate	M1	2	No blast clearance	CR1	Transplant	0	29.6016	1	2017-09-19	4.76386
F28	m	27.1397	0	50	de novo	47, XY, +21 [19], 46, XY [2]	Trisomy 21	Mut	WT	NA	Favorable	M2	2	Blast clearance	CR1	Transplant	0	91.269	0	NA	91.269
F31	m	39.2356	3	20	tAML	47,XX,+8 [4]/ 46,XY,del(12)(p11p13) [3]/ 46,XY [14]	Trisomy 8	WT	WT	NA	Intermediate	M2	1	No blast clearance	no CR1	Transplant	0	78.6858	0	NA
F32	m	65	44	62	de novo	46, XY	Normal	WT	WT	NA	Intermediate	M1	2	No blast clearance	CR1	Transplant	0	45.5359	0	NA	45.5359
F33	m	55.326	38	82	de novo	46, XY	Normal	Mut	ITD	0.1	Favorable	M1	2	No blast clearance	CR1	Transplant	0	78.5873	0	NA	78.5873
F34	m	39.9616	56	59	de novo	46,Y, inv16(p13q22)	CBF::MYH11	WT	WT	NA	Favorable	M4Eo	2	Blast clearance	CR1	non Transplant	0	73.1006	0	NA	73.1006
F37	m	45.1589	4	90	de novo	46, XY	Normal	Mut	ITD	0.1	Favorable	M4	2	Blast clearance	CR1	Transplant	0	8.24641	1	2014-06-16	4.96099
F38	f	59.0795	33	24	sAML	46, XX	Normal	WT	WT	NA	Adverse	M2	1	No blast clearance	no CR1	non Transplant	1	1.05133	0	NA
F4	f	59.2384	3	50	sAML	46, XX	Normal	WT	ITD	4.34	Adverse	M4	2	Blast clearance	CR1	Transplant	0	41.0021	0	NA	41.0021
F42	m	66.7644	7	60	tAML	47, XY, +8 [11]	Trisomy 8	WT	WT	NA	Intermediate	M2	2	No blast clearance	CR1	Transplant	1	23.2608	1	2015-09-30	13.2731
F44	f	59.2192	0	25	sAML	46, XX	Normal	WT	ITD	0.78	Adverse	M2	2	Blast clearance	CR1	non Transplant	1	15.2772	1	2012-10-12	8.77207
F45	f	61.6384	67	80	de novo	46, XX	Normal	Mut	ITD	0.784	Intermediate	M4	1	No blast clearance	no CR1	non Transplant	1	2.13552	0	NA
F46	m	68.0438	62	80	de novo	46, XY	Normal	Mut	ITD	NA	Intermediate	M5b	1	Blast clearance	CR1	non Transplant	1	5.97947	1	2012-04-24	2.26694
F47	m	51.7315	72	90	de novo	47, XY, +11 [11], 46, XY [9]	Trisomy 11	WT	TKD	NA	Intermediate	M4	2	No blast clearance	CR1	Transplant	0	92.0903	0	NA	92.0903
F5	m	65.9589	0	30	de novo	46,XY	Normal	WT	WT	NA	Adverse	M5b	1	Blast clearance	CR1	non Transplant	1	7.22793	1	2013-08-05	5.15811
F50	m	66.1479	5	20	sAML	complex aberrant, 46,XY,del(5)(q14q34),der(7)t(7;21)(q11;q11),+8,-18,ider(21)(q10)del(21)(q11q22)	Complex	WT	WT	NA	Adverse	M2	2	No blast clearance	CR1	Transplant	1	13.2402	1	2013-03-27	11.2033
F51	f	71	62	92	sAML	46,XX	Normal	WT	WT	NA	Intermediate	M4	2	No blast clearance	no CR1	non Transplant	0	14.3901	0	NA
F52	f	69.1342	3	52	sAML	46,XX	Normal	WT	WT	NA	Intermediate	M4	2	No blast clearance	no CR1	non Transplant	1	1.54415	NA	NA
F53	m	58.1863	26	90	de novo	46, XY	Normal	Mut	WT	NA	Favorable	M4	2	Blast clearance	no CR1	non Transplant	1	2.29979	1	2012-07-17
F54	m	66.9753	66	90	de novo	46,XY	Normal	WT	WT	NA	Intermediate	M4Eo	2	Blast clearance	CR1	non Transplant	1	4.13963	NA	NA
F55	f	72.9808	14	40	de novo	46,XX	Normal	Mut	TKD	NA	Intermediate	M4	1		no CR1	non Transplant	1	0.62423	NA	NA
F56	m	70.8247	41	60	de novo	complex aberrant; 49-50,XY+1,der(2)t(2;12)(q37;q12),+4,der(7;13)(p10;q10),+8,dup(8)(q22q24)x1-2,+9,+11,-12,+13,dic(13;17)(p11;p13)del(17)(q12q25),+der(14)t(14;22)(q24;q11)x2,der(15)(15qter->15p11::8q11->8q22::21q11->21q22::8?->8?::10q11->10q25::21q11->21q22::10q25->10qter)	Complex	WT	WT	NA	Adverse	M2	2	No blast clearance	no CR1	non Transplant	1	3.5154	0	NA
F57	f	58.5479	59	90	de novo	46,XX	Normal	Mut	ITD	8.6	Adverse	M2	2	Blast clearance	CR1	non Transplant	1	14.883	1	2013-02-28	6.30801
F58	f	73.1315	2	65	de novo	46,XX	Normal	Mut	WT	NA	Favorable	M4	1	Blast clearance	CR1	non Transplant	0	87.3265	0	NA	87.3265
F59	m	23.1589	23	42	de novo	47,Y+8,inv(16)(p13q22)	CBF::MYH11	WT	WT	NA	Favorable	M4Eo	2	Blast clearance	CR1	non Transplant	0	56.6735	0	NA	56.6735
F6	f	41.0301	37	51	de novo	46,XX,-7,+8, +11	Complex	WT	WT	NA	Adverse	M4	2	No blast clearance	no CR1	Transplant	1	55.1951	1	2016-07-20
F60	m	49.9945	77	75	de novo	46,XY	Normal	Mut	ITD	0.6	Intermediate	M4	2	Blast clearance	CR1	non Transplant	0	65.3142	0	NA	65.3142
F61	f	64.137	40	66	de novo	46,XX	Normal	Mut	ITD	0.8	Intermediate	M5	2	Blast clearance	no CR1	non Transplant	1	5.0924	1	2013-04-11
F62	m	39.7616	4	40	de novo	46, XY	Normal	WT	WT	NA	Intermediate	M4	2	No blast clearance	CR1	Transplant	1	20.4682	1	2014-07-22	19.3511
F63	m	58.6685	15	50	de novo	46, XY	Normal	WT	WT	NA	Favorable	M4	2	No blast clearance	CR1	Transplant	0	84.6982	0	NA	84.6982
F65	m	68.3425	38	24	sAML	46, XY	Normal	WT	WT	NA	Intermediate	M2	1	Blast clearance	CR1	Transplant	1	33.2485	1	2017-06-07	27.8275
F67	f	38.3945	76	62	de novo	46, XX	Normal	Mut	ITD	0.06	Intermediate	M4	2	Blast clearance	no CR1	non Transplant	0	1.54415	0	NA
F68	f	49.5041	7	39	sAML	complex aberrant; 45,XX,del(5)(q14q34),der(7)t(5;7)(?;q21),+11,der(13;17)(q10;q10),der(14)t(14;17)(p11;?),-18	Complex	WT	WT	NA	Adverse	M2	2	No blast clearance	no CR1	Transplant	0	79.3758	0	NA
F69	f	65.2329	78	80	de novo	46,XX	Normal	Mut	TKD	NA	Favorable	M4	1	Blast clearance	CR1	non Transplant	1	19.2197	1	2014-08-15	13.3717
F7	m	63.9315	25	27	de novo	46,XY	Normal	WT	WT	NA	Intermediate	M1	2	No blast clearance	CR1	non Transplant	0	25.9548	1	2020-07-13	24.5749
F70	m	27.3918	37	38	de novo	45,X,-Y,t(8;21)(q22;q22)	RUNX1::RUNX1T1	WT	WT	NA	Favorable	M2	2	No blast clearance	CR1	non Transplant	0	57.2977	0	NA	57.2977
F71	f	28.9041	28	66	de novo	46,XX	Normal	WT	TKD	NA	Intermediate	M1	2	No blast clearance	CR1	Transplant	0	79.5072	0	NA	79.5072
F72	f	52.8274	60	39	de novo	46,XX	Normal	WT	WT	NA	Favorable	M2	2	Blast clearance	CR1	non Transplant	0	63.5072	0	NA	63.5072
F73	f	62.4548	40	61	de novo	46, XX	Normal	Mut	ITD	0.8	Intermediate	M4	2	No blast clearance	CR1	Transplant	1	18.5955	0	NA	18.5955
F76	m	53.6027	95	65	de novo	46, Y, inv(16)(p13q22)	CBF::MYH11	WT	WT	NA	Favorable	M4Eo	2	Blast clearance	CR1	non Transplant	1	9.85626	1	2014-10-10	9.56057
F77	m	52.5644	5	66	de novo	46, XY	Normal	Mut	ITD	0.458	Favorable	M4	2	Blast clearance	CR1	Transplant	1	17.2813	1	2014-07-30	5.78234
F78	m	58.8548	29	30	de novo	46, XY	Normal	WT	ITD	0.5	Adverse	M4	1	No blast clearance	no CR1	Transplant	0	14.193	0	NA
F79	f	46.1945	11	46	de novo	46, XX,t(8;21)(q22;q22)	RUNX1::RUNX1T1	WT	TKD	NA	Favorable	M2	2	No blast clearance	no CR1	Transplant	1	44.846	1	2016-09-16
F8	f	68.8904	58	90	de novo	46,XX	Normal	Mut	WT	NA	Favorable	M0	1	Blast clearance	CR1	non Transplant	0	82.3984	0	NA	82.3984
F80	f	77.1753	7	30	sAML	46, XX	Normal	Mut	WT	NA	Favorable	M4	1	Blast clearance	CR1	non Transplant	0	66.3655	1	2017-01-18	33.3142
F81	f	69.6274	3	87	de novo	47, XX,+8	Trisomy 8	WT	ITD	0.8	Adverse	M4	2	No blast clearance	CR1	Transplant	0	65.9384	1	2015-01-16	8.77207
F83	m	55.8055	34	53	de novo	46, XY	Normal	Mut	WT	NA	Favorable	M2	2	No blast clearance	CR1	Transplant	0	9.13347	0	NA	9.13347
F84	m	56.1233	0	40	sAML	92,YY, t(8;13)(p11;q12)2		WT	WT	NA	Intermediate	M6	2	No blast clearance	CR1	Transplant	1	10.0205	1	2014-10-14	5.42094
F85	m	74.074	17	45	de novo	45, XY	Normal	WT	ITD	4.19	Adverse	M4	2	No blast clearance	no CR1	non Transplant	1	26.4476	0	NA
F89	m	54.663	0	20	de novo	46,XY	Normal	Mut	WT	NA	Favorable	M5b	2	Blast clearance	CR1	non Transplant	0	56.4435	0	NA	56.4435
F9	m	54.9397	25	48	de novo	46,XY	Normal	WT	ITD	0.19	Intermediate	M4	2	No blast clearance	no CR1	Transplant	0	29.8973	0	NA
F90	f	75.5589	68	50	de novo	46, XX	Normal	Mut	ITD	0.53	Intermediate	M2	1	Blast clearance	CR1	non Transplant	1	11.269	1	2015-01-25	6.27515
F91	m	22.6384	45	38	de novo	45,-Y,t(8;21)(q22;q22),del(9)(q13q34)	RUNX1::RUNX1T1	WT	WT	NA	Favorable	M2	2	No blast clearance	CR1	Transplant	0	55.5236	0	NA	55.5236
F92	m	38.9726	80	80	de novo	46, XY	Normal	WT	WT	NA	Intermediate	M2	2	Blast clearance	CR1	non Transplant	0	62.423	0	NA	62.423
F95	m	58.611	14	30	de novo	complex aberrant, 17p-Deletion, 12p-Deletion, 5q-Deletion	Complex	WT	WT	NA	Adverse	M2	2	No blast clearance	CR1	Transplant	1	44.7146	1	2018-03-16	42.6776
F96	m	56.2329	0	25	sAML	complex aberrant, 43, XY, add(1)(q42-44),-5,-7,add(9)(34),-16,-178,-19,+2-3	Complex	WT	WT	NA	Adverse	M1	2	No blast clearance	CR1	Transplant	1	7.45791	1	2015-04-01	3.97536
F97	f	65.1342	20	20	sAML	47,XX,+8	Trisomy 8	WT	WT	NA	Adverse	M2	1	No blast clearance	no CR1	non Transplant	0	1.70842	0	NA
F98	m	63.2521	88	80	de novo	46, XY	Normal	Mut	WT	NA	Favorable	M5a	1	Blast clearance	CR1	Transplant	0	57.9877	1	2015-01-25	2.92402
F99	m	39.8575	79	65	sAML	46,XY	Normal	WT	WT	NA	Intermediate	M1	2	No blast clearance	CR1	Transplant	0	5.55236	0	NA	5.55236
